# Cell-to-cell signalling mediated via CO_2_: activity dependent axonal CO_2_ production opens Cx32 in the Schwann cell paranode

**DOI:** 10.1101/2025.04.04.647196

**Authors:** Jack Butler, Lowell Mott, Amol Bhandare, Angus Brown, Nicholas Dale

## Abstract

Loss of function mutations of Cx32, which is expressed in Schwann cells, cause X-linked Charcot Marie Tooth disease, a slowly progressive peripheral neuropathy. Cx32 is thus essential for the maintenance of myelin. During action potential propagation, Cx32 hemichannels in the Schwann cell paranode are thought to open and release ATP. As Cx32 hemichannels are directly sensitive to CO_2_, we have tested whether CO_2_ produced in the axon, as a consequence of the energetic demands of action potential propagation, might gate Cx32 hemichannels. Using isolated sciatic nerve from the mouse, we have shown that the critical components required for intercellular CO_2_ signalling are present (nodal mitochondria, the source of CO_2_; a CO_2_-permeable aquaporin, AQP1; paranodal Cx32; and carbonic anhydrase). We have used a membrane impermeant fluorescent dye FITC, which can permeate Cx32 hemichannels, to demonstrate the opening of Cx32 in Schwann cells in response to an external CO_2_ stimulus or during action potential propagation in the isolated nerve. Pharmacological blockade of AQP1 or allosteric enhancement of carbonic anhydrase activity greatly reduced Cx32 gating during action potential firing. By contrast, inhibition of carbonic anhydrase with acetazolamide greatly increased Cx32 gating. Cx32 gating was unaffected by the G-protein blocker GDPβS, indicating that it was not mediated by G protein coupled receptors. By expressing a modified Cx32 subunit, Cx32^DN^, that coassembles with Cx32^WT^, we have shown that the activity dependent dye loading of Schwann cells depends upon CO_2_ binding to Cx32. This CO_2_-dependent opening of Cx32 also mediates an activity dependent Ca^2+^ influx into the paranode and, by increasing the leak current across the myelin sheath, slows the conduction velocity. Our data demonstrate that CO_2_ can act via connexins to mediate neuron-to-glia signalling and that CO_2_ permeable aquaporins and carbonic anhydrase are key components of this signalling mechanism.
