## Supplementary material for "Cell-to-cell signalling mediated via CO_2_: activity dependent axonal CO_2_ production opens Cx32 in the Schwann cell paranode": Source data for Fig 2 and supplements

### Sheet: Fig2
AQP1 vs Cx32
Test		Control
M1	M2	M1	M2
0.62412	0.24234	0.00234	1.235e-05
0.123423	0.324235	0.00234	1.25e-05
0.23525	0.243423	0.00324534	5.125e-05
0.323543	0.423412	2.135e-05	5.123e-05
0.352345	0.523422	0.000231541	0.000525
0.432563	0.234523	1.23512e-05	5.1235e-06
0.521342	0.285245	1.52345e-05	0.000124
0.587929	0.134234	0.100001	1.52e-05

### Sheet: Fig2 FS2
Cx32 vs CytC				SFXN1 vs CytC
Test		Control		Test		Control
M1	M2	M1	M2	M1	M2	M1	M2
0.4322	0.123324	0.03242	0.0123534	0.563424	0.234564	0.0003254	0.0004325
0.2343	0.234423	0.000123	0.000345	0.621321	0.521341	0.000235	0.0202135
0.42342	0.344432	0.00123	0.0003453	0.632412	0.623123	0.00235	0.01234
0.32412	0.343434	0.08123	0.00345345	0.734241	0.534636	0.0012351	0.0002314
0.11232	0.36745	0.0021423	0.000634	0.343635	0.543263	0.001235	0.02134
0.234234	0.123465	0.000324	0.00023424	0.654341	0.452234	2.3523e-05	0.000235123
0.439583	0.289278	0.00234	0.00234	0.425235	0.32465	0.00234	0.01234
