## Supplementary material for "Cell-to-cell signalling mediated via CO_2_: activity dependent axonal CO_2_ production opens Cx32 in the Schwann cell paranode": Source data for Fig 4 and supplements

### Sheet: Fig4
70 mmHg	FCCP	35 mmHg	70mmHg + HC030031	70mmHg +Carbenoxolone
847.377	307.904	43.324	521.214	133.234
896.603	300.6	23.235	234.324	21.123
888.655	384.547	74.345	663.642	55.244
997.691	350.85	64.234	723.435	62.732
664.704	513.65	135.345	845.234	101.165
790.279	537.65	123.244	922.342	54.123
505.093	638.451	13.213	723.754	32.24
525.407	570.818	12.342	455.733	24.523
628.369	534	23.234	932.235	145.234
654.248	624.383	10.123	822.324	177.214
405.174	570.938	5.123	233.345	53.234
397.691	482.059	8.213	322.753
711	548.588	19.234	644.854
261.934	479.991	63.234
523	419.618	23.234
432	738.211	124.234
489	701.292
399	634
412	503.884
513	501
478	404.704
510	532
612	613.195
655	903.308
812	655
732	812
1098	732
	533

### Sheet: Fig4 FS1
Cx31.3 -	Cx31.3 -	Cx31.3 +	Cx31.3 +
70 mmHg	50 mM KCl	70 mmHg	50 mM KCl
0.010715	0.014234	0.013214	3.38255
0.002602	0.003423	0.0259	3.61897
-0.002786	0.000234	0.004357	2.99811
-0.051155	-0.041241	0.023871	2.83478
-0.513632	-0.23234	0.026902	3.18101
-0.96487	-0.324325	0.017972	3.2898
0.010367	0.045636	-0.123176	5.33148
0.012238	0.05622	-0.015619	3.58162
0.01187	0.045524	-0.024224	3.80532
		-0.218282	2.88334
		-0.210007	3.01012
		-0.128854	2.60793
		-0.222739	2.99933
		-0.194879	2.8655
