## Supplementary material for "Cell-to-cell signalling mediated via CO_2_: activity dependent axonal CO_2_ production opens Cx32 in the Schwann cell paranode": Source data for Fig 6 and supplements

### Sheet: Fig6B
Control					AZ			L-Phe
1 min	3 min	5 min	10 min		1 min	3 min		5 min
67.1	133.41	202.457	423.234		316.912	414.083		10.324
58.9	126.89	192.252	523.63		407.743	366.832		5.81
39.5	130.89	321.491	482.67		431.32	364.099		10.242
10.1	130.993	202.399	324.774		201.519	532.682		23.342
70.5	127.245	184.036	522.464		306.584	425.238		63.319
69.24	128.99	199.469	488.654		310.707	470.407		22.2342
		221.641	389.94		321.596	411.485		15.3245
		243.153			173.423	480.9		11.2353
					102.427			5.32423
								9.32523

### Sheet: Fig6D
Control	L-Phe
10.324	170.976
5.81	193.43
10.242	251.411
23.342	242.521
63.319	233.343
22.2342	222.324
15.3245	256.325
11.2353	333.424
5.32423	266.324
9.32523	277.234

### Sheet: Fig6 FS1 A
Acetazolamide	Before					Pre-incubation					After
20	0.627168	1.13407	1.30994	-0.150572	0.0389721	0.324524	1.12343	1.24423	1.11241	0.324124	0.1224	0.632423	1.12355	1.88823	1.88841
40	0.250227	-0.684768	1.0163	0.342593	1.16742	0.0123421	-0.123432	1.21321	0.00213123	0.32425	1.11234	1.32412	1.91324	-0.00124	0.012312
60	-1.31759	1.46639	2.23104	-0.08009	0.226315	-1.24518	1.23535	2.32423	-0.083214	0.212343	-1.34425	1.57646	1.32423	-0.0821009	2.26315
80	-0.280673	0.586563	-1.0835	0.741119	2.16212	0.234242	0.532459	-1.23458	1.32474	1.6212	-0.280673	1.12412	1.21245	0.123412	2.00321
100	1.62836	-1.7538	1.69795	2.34139	0.161096	1.86554	-1.32424	1.45335	2.23534	0.345316	1.23213	1.22346	0.032421	0.0234123	1.23142
120	0.7591	0.295962	2.24912	0.237233	2.85327	0.435759	1.03535	2.43534	0.435345	3.03253	-0.324234	1.11341	2.52214	1.12342	1.92354
140	1.13616	2.35156	0.895175	2.56108	0.559821	1.43514	2.03453	1.0459	2.43535	0.546435	1.43623	4.35156	0.895175	2.56108	0.559821
160	1.86613	0.326296	1.72457	0.879335	2.55038	3.45345	3.74574	0.342345	3.24534	2.3435	2.51236	2.13423	2.35235	4.23142	1.23234
180	1.25269	2.4823	1.96042	2.87917	2.83226	1.46325	3.52345	1.32523	3.53523	2.35235	3.2142	0.023023	1.24235	0.002352	0.002342
200	3.44671	3.68615	4.00141	1.8383	1.96693	3.23542	3.22569	4.2525	3.42358	2.32597	3.42342	3.23424	4.23423	1.23484	2.34967
220	3.30538	2.79126	2.00942	3.89279	3.67704	3.23453	3.01235	2.25024	3.24589	3.92358	3.23431	2.76879	2.67801	3.56789	3.56768
240	3.92343	2.68656	4.21315	2.03072	2.9895	4.32422	3.32525	4.23425	2.23435	3.43524	3.92343	2.68656	4.21315	2.03072	2.9895
260	6.15033	3.09945	5.81591	3.73058	3.40629	4.32125	3.43563	2.32346	3.56745	4.02316	5.34235	3.24534	4.46436	4.12342	4.23425
280	3.86818	3.17132	3.94103	3.1916	1.19822	4.32532	2.35436	4.56463	5.00324	4.01235	5.22345	4.56325	4.53462	4.55232	3.43252
300	4.16062	5.7193	6.65698	4.69059	3.25987	4.32125	4.32433	5.43221	4.34534	2.93242	4.12435	5.34257	5.65698	5.23545	4.14353
320	4.2826	5.494	3.82051	4.37318	7.28152	3.56435	4.54654	6.54324	3.94235	4.46545	4.23423	5.42145	4.02051	4.41244	7.34256
L- Phenylalanine
20	0.578308	0.574341	0.662231	0.800781	0.506287	0.535889	0.523466	0.452363	0.634523	0.343673	0.552351	0.454352	0.523652	0.532523	0.623412
40	0.484924	0.422974	0.693359	1.38977	0.768433	0.577698	0.523412	0.452365	0.623423	0.412313	0.652135	0.52463	0.555234	0.617643	0.625341
60	0.301208	0.677185	0.843201	1.26648	0.871582	0.588684	0.565463	0.534223	0.675438	0.464352	0.652315	0.665377	0.588655	0.688846	0.623412
80	0.402832	0.584412	0.620728	2.16858	0.959778	0.742798	0.723421	0.623655	0.72134	0.887123	0.734523	0.732412	0.623412	0.712341	0.721342
100	0.699158	0.456238	0.774536	0.784302	0.917053	0.870972	0.832423	0.723149	0.734223	0.888321	0.923423	0.882314	0.721342	0.777234	0.923042
120	0.885925	0.727844	1.15204	1.64581	1.11725	0.914612	0.923415	0.324352	0.923142	1.03242	1.02314	0.93242	0.992342	0.991234	1.02134
140	1.31622	1.26923	1.23566	1.71478	1.25854	1.38916	1.34235	1.23245	1.23423	1.32354	1.23242	1.12314	1.3213	1.23422	1.35245
160	1.59668	1.30035	1.61743	1.77673	1.70105	1.41418	1.52141	1.52314	1.44341	1.45435	1.42541	1.5512	1.50123	1.45247	1.44123
180	1.78741	1.7395	1.87561	2.14325	1.96655	1.9043	2.01234	2.12113	2.03242	1.92544	1.93214	2.11112	2.00032	1.94124	1.99912
200	2.31476	2.26501	2.33002	2.2699	2.08862	2.06909	2.03242	2.23423	2.22241	2.24325	2.11213	2.34213	2.22214	2.23243	2.19912
220	2.47833	2.29919	2.39166	2.73041	2.49908	2.66998	2.51212	2.52341	2.51242	2.5432	2.52312	2.62342	2.54123	2.42521	2.66345
240	2.68463	2.5531	2.67578	3.08319	2.73163	2.67029	2.72135	2.73409	2.67897	2.78454	2.83242	2.78328	2.78999	2.62314	2.80003
260	3.25165	2.91962	3.23242	3.09906	2.93976	2.95624	3.05124	3.1213	3.11242	3.12341	2.99923	3.00001	3.11212	3.11123	3.19829
280	3.06	2.96173	3.21045	3.31055	2.80823	3.18878	3.23131	3.22142	3.32242	3.33437	3.42351	3.36748	3.22235	3.33454	3.42131
300	3.38409	3.48389	3.61542	3.4552	3.302	3.56873	3.52355	3.43544	3.45787	3.56343	3.55636	3.53458	3.45346	3.55234	3.45534
320	3.54675	3.65814	3.61115	3.47443	3.89954	3.67035	3.56424	3.52314	3.66744	3.73234	3.66345	3.52523	3.50031	3.60002	3.55432

### Sheet: Fig6 FS1 B
Acetazolamide				L-Phenylalanine
Before	Pre-incubation	After		Before	Pre-incubation	After
1.86613	3.45345	2.51236		1.41418	1.41418	1.42541
1.03263	3.74574	2.13423		1.30035	1.52141	1.5512
1.72457	0.842345	2.35235		1.61743	1.52314	1.50123
1.37933	2.45345	4.23142		1.57673	1.44341	1.45247
2.95038	2.3435	1.23234		1.45435	1.45435	1.44123
