## Supplementary material for "Cell-to-cell signalling mediated via CO_2_: activity dependent axonal CO_2_ production opens Cx32 in the Schwann cell paranode": Source data for Fig 7 and supplements

### Sheet: Fig 7B
H2O2	Control
0.675	202.457
0.794	192.252
50.752	321.491
31.487	202.399
160.819	184.036
0.752	199.469
1.487	221.641
0.752	243.153
76.783
74.167
124.192
35.333
9.511

### Sheet: Fig 7 FS 1A
Amp(mV)	before					during					after
20	0.0594571	0.0495471	0.0394571	0.095471	0.0934347	0.206638	0.227374	0.205753	0.228412	0.187534	0.219501	0.203983	0.173755	0.250598	0.212833
40	0.09746	0.09746	0.09746	0.09746	0.09746	0.222842	0.175464	0.196445	0.200137	0.227405	0.173755	0.201846	0.218906	0.221255	0.20177
60	0.49846	0.49846	0.49846	0.49846	0.49846	0.198749	0.229343	0.191882	0.210147	0.203983	0.218906	0.174991	0.19736	0.174915	0.209995
80	0.111194	0.09471	0.08739	0.46947	0.39409	0.206348	0.20174	0.20293	0.196185	0.201846	0.237507	0.42016	0.42016	0.42307	0.237507
100	0.103259	0.09746	0.52562	0.5421	0.42858	0.39551	0.42097	0.202637	0.237507	0.35675	0.09471	0.47985	0.5421	0.42016	0.103259
120	0.297656	0.49846	1.587	0.87596	1.3908	0.5421	0.47985	0.39409	0.46947	0.08739	0.09746	1.349	0.87596	0.42116	0.297656
140	0.46031	1.3923	2.0609	1.7088	1.8293	0.87596	1.349	0.42858	1.2965	0.52562	0.49846	1.674	2.0088	0.42122	0.46031
160	1.1345	1.9186	2.2854	2.0292	2.1463	2.0088	1.674	1.3908	1.9828	1.587	1.6923	2.3872	2.3292	0.5421	1.5345
180	1.89235	2.3524	2.6354	2.3979	2.3771	2.3292	2.3872	2.1293	2.3771	2.2609	2.1186	2.7818	2.6979	0.87596	2.1235
200	2.5401	2.7757	2.7809	2.6213	2.7891	2.6979	2.7818	2.3463	2.4217	2.6854	2.6524	2.7867	2.6213	2.0088	2.5401
220	2.7342	2.8611	2.7327	2.6673	2.9164	2.6213	2.7867	2.6771	2.5703	2.7354	2.7757	2.8337	2.6673	2.3292	2.7342
240	2.7571	2.7781	2.6811	3.0122	2.6811	2.6673	2.8337	2.7891	2.8627	2.7809	2.8611	2.8392	3.0122	2.6979	2.7571
260	2.8443	2.8108	2.5596	2.7949	2.7751	3.0122	2.8392	2.9164	2.7522	2.7327	2.7781	2.8434	2.7949	2.6213	2.8443
280	2.8727	2.8495	2.5666	2.7998	2.7446	2.7949	2.8434	2.6811	2.7455	2.6811	2.8108	2.8572	2.7998	2.6673	2.8727
300	2.8062	2.8657	2.5172	2.8599	2.8373	2.7998	2.8572	2.7751	2.7528	2.5596	2.8495	2.8468	2.8599	2.7531	2.8062
320	2.8428	2.7864	2.4479	2.9341	2.9002	2.8599	2.8468	2.7446	2.6911	2.5666	2.9341	3.054	3.4806	2.776	3.3369

### Sheet: Fig 7FS 1B
Before	Pre-incubation	After
1.1345	2.0088	1.6923
1.9186	1.674	2.3872
2.2854	1.3908	2.3292
2.0292	1.9828	0.5421
2.1463	1.587	1.5345
