## Supplementary material for "Cell-to-cell signalling mediated via CO_2_: activity dependent axonal CO_2_ production opens Cx32 in the Schwann cell paranode": Source data for Fig 8 and supplements

### Sheet: Fig8B
Control	TC AQP1-1
244.639	7.577
322.342	7.095
262.627	8.549
194.234	7.424
183.324	7.937
222.321	5.926
312.324	46.81
245.235	6.967
333.324	7.202
277.324	6.48
	12.188
	8.646
	6.784
	37.396
	12.57
	5.682
	8.993
	7.783
	14.975
	56.209
	7.569
	5.508
	3.964
	25.575
	5.015
	6.718
	3.653
	6.419

### Sheet: Fig8 FS1A
TC AQP 1-1	Before					Pre-incubation					After
20	0.578308	0.574341	0.662231	0.800781	0.506287	0.535889	0.665234	0.603242	0.534265	0.635412	0.603452	0.547535	0.588436	0.677354	0.763453
40	0.484924	0.422974	0.693359	0.8977	0.768433	0.577698	0.675435	0.602134	0.592134	0.63623	0.635635	0.6234	0.599921	0.678568	0.700125
60	0.301208	0.677185	0.843201	0.547635	0.871582	0.588684	0.700213	0.623421	0.702342	0.612342	0.623634	0.642351	0.600023	0.689345	0.700012
80	0.402832	0.584412	0.620728	0.923412	0.959778	0.742798	0.799345	0.803241	0.783249	0.673245	0.853475	0.788234	0.792394	0.803242	0.777234
100	0.699158	0.456238	0.774536	0.784302	0.917053	0.870972	0.923402	0.932154	0.812342	0.923541	0.934635	0.902351	0.962314	0.901234	0.888923
120	0.885925	0.727844	1.15204	1.64581	1.11725	0.914612	1.04523	0.94352	1.23512	1.21234	0.946575	0.934221	0.923424	1.22342	1.12235
140	1.31622	1.26923	1.23566	1.71478	1.25854	1.38916	1.40421	1.34012	1.35123	1.10012	1.35437	1.35524	1.23221	1.34325	1.23253
160	1.59668	1.30035	1.61743	1.77673	1.70105	1.41418	1.62341	1.51231	1.45125	1.34314	1.51235	1.45235	1.65523	1.52523	1.55126
180	1.78741	1.7395	1.87561	2.14325	1.96655	1.9043	2.0432	1.82341	1.90242	2.00032	1.82356	1.70203	1.72342	1.77782	1.689
200	2.31476	2.26501	2.33002	2.2699	2.08862	2.06909	2.35424	2.12141	2.23241	2.22214	2.15699	2.00123	2.23241	2.14242	2.11134
220	2.47833	2.29919	2.39166	2.73041	2.49908	2.66998	2.70412	2.66214	2.73452	2.44264	2.54659	2.44235	2.62345	2.52134	2.32523
240	2.68463	2.5531	2.67578	3.08319	2.73163	2.67029	2.84231	2.77324	2.88823	2.62342	2.74569	2.73252	2.77755	2.74575	2.66633
260	3.25165	2.91962	3.23242	3.09906	2.93976	2.95624	3.04213	2.99924	2.90042	3.10052	2.93458	3.00021	3.00424	3.12335	2.90012
280	3.06	2.96173	3.21045	3.31055	2.80823	3.18878	3.23251	3.34124	3.23214	3.11132	3.34454	3.24214	3.11412	3.32134	3.22512
300	3.38409	3.48389	3.61542	3.4552	3.302	3.56873	3.51252	3.45433	3.42315	3.56438	3.43458	3.52345	3.55324	3.44142	3.31423
320	3.54675	3.65814	3.61115	3.47443	3.89954	3.67035	3.75213	3.62354	3.73452	3.62341	3.63457	3.55534	4.12148	3.67454	3.55253

### Sheet: Fig8 FS1B
TC AQP1-1
Before	Pre-incubation	After
1.59668	1.41418	1.51235
1.30035	1.62341	1.45235
1.61743	1.51231	1.65523
1.77673	1.45125	1.52523
1.70105	1.34314	1.55126

### Sheet: Fig8 FS2C
ATP	ATP + GDPβS
3.24234	0.214432
4.21342	1.23234
2.24343	0.12422
3.44211	0.5324
4.77755	0.345426

### Sheet: Fig8 FS2E
Control	GDPβS
189.234	265.04
252.235	130.15
286.632	127.56
183.534	177.16
129.324	123.8
221.754	194.03
111.632	166.52
169.324	262.11
227.734	253.44
266.673	227.22
255.345	98.49
234.288	111.56
	120.36
	121.02
	229.632

### Sheet: Fig8 FS3B
Control	NH4Cl
202.457	253.234
192.252	353.225
321.491	177.662
202.399	278.035
184.036	264.663
	201.83
	199.522

### Sheet: Fig8 FS4C
AZ	NH4Cl
0.009024	0.139665
-1.9e-05	0.12112
-0.040412	0.147861
-0.011011	0.18999
-0.03102	0.191071
