## Supplementary material for "Cell-to-cell signalling mediated via CO_2_: activity dependent axonal CO_2_ production opens Cx32 in the Schwann cell paranode": Source data for Fig 9 and supplements

### Sheet: Fig9B
CX32DN -ve	CX32DN +ve
244	32
166	53
263	93
210	84
199	52
197	52
100	12
182	102
144	63
133	7
142	23
200	43
245	54
234	123
134	34
245	35
252	5
255	88

### Sheet: Fig9 FS1B Fret efficiency
Cx32WT + Cx32WT	Cx32WT + Cx32DN	Cx32WT + Cx43WT	Unbleached ROI
23.6364	39.1753	6.50794	0.324231
37.0909	29.7938	4.26984	0.132412
33.6364	24.0206	2.7619	1.32146
28.3636	34.0206	2.88889	0.124353
28.0909	38.4536	2.26984	1.32145
17.4545	38.7629	1.5873	2.22245
16.4545	25.9794	1	3.12414
31.2727	23.9175	1	0.00231423
15.1818	13.4021	1	0.134044
22.2727	8.04124	0.0793651	0.00432552
25.4545	15.6701	0.031746	0.000234512
14.0909	11.9588	0.206349	0.00235245
20.3636	15.1546	0.825397	0.255426
18.5455	15.9794		1.45479
22.1818	15.567		0.435667
16.7273	12.9897		0.435674
16.7273	20.4124		0.544747
10.0909	20.6186		0.888329
12.7273	24.2268		0.993429
16	24.5361		0.764678
	28.3505		0.377484
	21.6495		0.325437
	21.3402		0.436362
	24.0206		0.426225
	25.6701		0.000423525
	8.24742		0.00342523
			4.35121e-05
			0.000213412

### Sheet: Fig9 FS1B Bleaching efficiency
Cx32WT + Cx32WT		Cx32WT + Cx32DN		Cx32WT + Cx43WT		Unbleached ROI
83.0094		83.6364		79.0909		24.3887
82.3824		83.6364		79.5611		0.721003
81.442		83.6364		79.5611		6.05016
79.0909		84.2633		79.5611		6.05016
78.4639		84.2633		79.5611		6.52038
78.4639		81.1285		77.6803		6.52038
77.837		81.1285		77.6803		6.9906
81.2853		83.0094		77.6803		6.9906
79.2476		83.6364		77.21		6.83386
79.2476		86.1442		77.0533		6.83386
79.2476		86.1442		79.5611		6.83386
79.4044		86.1442		79.4044		6.83386
76.2696		84.7335		77.5235		6.83386
75.6426		84.7335		76.4263		6.83386
73.7618		85.047		84.1066		6.83386
72.8213		85.8307		84.1066		6.83386
74.3887		82.5392		82.3824		7.77429
76.1129		81.2853		82.8527		7.77429
77.837		79.5611		84.7335		7.77429
77.837		79.5611		84.7335		7.77429
76.4263		84.4201		82.5392		7.77429
74.0752		81.442		83.0094		7.30408
78.9342		87.2414		88.9655		7.30408
79.8746		74.7022		69.2163		7.30408
79.8746		75.1724		81.7555		10.9091
82.069		77.837		84.4201		10.9091
83.7931		79.5611				10.9091
83.6364		75.6426				10.9091
90.0627		85.047				9.34169
62.3197		85.047				9.02821
		85.047				9.02821
		85.047				15.6113
		91.6301				14.3574
		66.395				14.3574
						14.3574
						14.3574
						11.3793
						11.3793
						5.89342
						5.89342
						10.2821
						5.89342
						6.67712
						12.6332
						7.77429
						7.77429
						6.05016
						6.05016
						6.05016
						6.05016
						14.6708
						12.0063
						11.3793

### Sheet: Fig9 FS2 Cx32WT x Cx32 WT
A level	FRET eficiency		DA Ratio	FRET Efficency
12286.8	10.0909		1.75679	10.0909
8167.9	12.7273		1.98642	12.7273
14265	14.0909		1.38148	14.0909
4688.26	15.1818		1.26049	15.1818
9580.56	16		2.34938	16
5147.18	16.4545		1.00617	16.4545
12380.9	16.7273		1.60617	16.7273
3586.41	16.7273		1.67531	16.7273
7379.4	17.4545		0.885185	17.4545
20498.1	18.5455		1.50494	18.5455
13509.1	20.3636		1.49259	20.3636
10172.3	22.1818		1.65309	22.1818
9746.52	22.2727		1.3321	22.2727
3751.2	23.6364		0.285185	23.6364
9209.26	25.4545		1.45802	25.4545
22041.2	28.0909		0.717284	28.0909
16721.5	28.3636		0.75679	28.3636
23950.6	31.2727		1.20617	31.2727
5222.27	33.6364		0.818519	33.6364
23620.8	37.0909		0.650617	37.0909

### Sheet: Fig9 FS2 Cx32DN x Cx32WT
A level	FRET eficiency		DA Ratio	FRET Efficency
2767.01	8.04124		1.33003	8.04124
8635.61	8.24742		4.03961	8.24742
8820.66	11.9588		1.57037	11.9588
6696.27	12.9897		1.77902	12.9897
4631.25	13.4021		1.01193	13.4021
11968.9	15.1546		1.65534	15.1546
3406.91	15.567		2.14767	15.567
7478.77	15.6701		1.35833	15.6701
5114.01	15.9794		1.8063	15.9794
3324.2	20.4124		1.7585	20.4124
5120.94	20.6186		1.60777	20.6186
13714.8	21.3402		1.97156	21.3402
5152.24	21.6495		1.80755	21.6495
4586.76	23.9175		1.18721	23.9175
14976	24.0206		0.539786	24.0206
3718.83	24.0206		2.09189	24.0206
21144.3	24.2268		1.59526	24.2268
21144.3	24.5361		1.67959	24.5361
11804.9	25.6701		2.54015	25.6701
13781.6	25.9794		1.07237	25.9794
8934.67	28.3505		1.96868	28.3505
5134.31	29.7938		0.38142	29.7938
11009	34.0206		0.639564	34.0206
13410.6	38.4536		0.884449	38.4536
23800.5	38.7629		1.48762	38.7629
9579.32	39.1753		0.374631	39.1753

### Sheet: Fig9 FS2 Cx32WT x Cx43WT
A level	FRET eficiency		DA Ratio	FRET Efficency
13488.3	0.031746		1.24654	0.031746
36681.7	0.0793651		0.997633	0.0793651
758.544	0.206349		2.35775	0.206349
11759	0.825397		3.13791	0.825397
13132.7	1		1.03435	1
22567.3	1		0.911621	1
9642.84	1		0.911621	1
9439.58	1.5873		0.921347	1.5873
8644.4	2.26984		1.19008	2.26984
34928.7	2.7619		0.79421	2.7619
9914.23	2.88889		0.974784	2.88889
38448.3	4.26984		0.987243	4.26984
13605.1	6.50794		0.804654	6.50794

### Sheet: Fig9 FS3
Time(s)	Donor								Recipient
0	797.508	266.924	207.146	209.71	308.877	318.931	268.81	201.376	436.366	202.72	205.172	198.693	269.012	322.432	238.363	192.337
10	1254.94	1447.49	1214.88	578.476	377.377	391.944	323.476	200.243	701.656	319.345	246.538	240.784	337.867	411.053	288.614	191.679
20	1689.11	2348.72	1995.17	827.735	449.021	468.52	380.529	222.408	934.208	565.141	358.312	333.874	409.038	501.353	338.976	211.243
30	2067.11	3036.73	2619.45	1023.71	513.499	538.27	432.824	244.611	1140.89	864.801	512.074	447.894	478.878	588.167	388.152	224.015
40	2418.66	3586.15	3092.65	1274.77	571.665	599.936	478.954	265.071	1323.96	1178.75	690.043	587.383	540.701	664.582	431.39	237.65
50	2743.56	4016.36	3486.85	1483.21	617.167	651.447	516.635	281.593	1482.02	1479.93	877.147	739.208	595.36	733.838	469.508	247.211
60	3034.8	4356.94	3823.22	1677.48	678.255	716.227	563.577	292.976	1628.32	1780.12	1064.08	898.72	654.504	808.381	511.369	262.738
70	3287.54	4670.89	4099.18	1874.62	735.523	778.139	609.421	318.853	1759.2	2083.51	1248.3	1064.19	712.786	882.268	549.894	271.066
80	3528.19	4925.78	4338.35	2071.85	788.717	834.793	652.525	380.336	1876.77	2363.25	1428.38	1232.47	768.005	950.445	587.349	323.584
90	3737.35	5155.65	4539.28	2277.64	836.728	887.043	691.173	448.725	1979.38	2618.33	1604.3	1398.65	820.043	1016.76	624.356	376.29
100	3928.88	5362.64	4706.85	2457.62	878.836	933.419	725.067	567.648	2076.34	2859.78	1766.52	1563.98	867.806	1075.86	658.834	447.315
110	4103.65	5543.46	4851.32	2610.41	913.661	975.531	751.886	683.959	2167.16	3072.08	1925.23	1726.66	916.021	1141.84	692.904	516.328
120	4272.42	5707.12	4990.86	2730.89	935.395	1003.07	765.324	797.543	2241.98	3272.07	2076.81	1878.73	952.822	1193.65	721.862	585.994
130	4411.02	5844.72	5112	2834.95	955.236	1027.65	776.859	910.456	2312.04	3453.64	2219.76	2024.83	983.766	1238.77	747.665	653.833
140	4546.82	5994.48	5252.44	2940.03	976.634	1053.44	789.758	1006.64	2373.33	3616.92	2360.99	2160.68	1011.97	1279.07	773.507	720.244
150	4684.24	6105.73	5346.36	3037.33	999.209	1078.65	805.905	1103.31	2423.48	3781.15	2489.86	2299.61	1037.59	1316.6	797.001	774.926
160	4823.58	6217.35	5428.51	3110.42	1022.07	1104.61	821.815	1202.58	2462.67	3898.32	2604.15	2426.95	1065.66	1354.32	820.306	830.714
170	4926.96	6322.76	5509.63	3124.02	1038.09	1124.23	831.631	1296.31	2520.19	4003.9	2716.11	2533.87	1089.32	1388.33	840.661	882.069
180	5011.44	6413.27	5573.41	3128.06	1060.41	1148.33	849.28	1388.03	2564.69	4145.48	2813.24	2629.25	1114.88	1419.63	859.484	936.224
190	5123.04	6480.72	5650.45	3135.09	1087.31	1174.91	875.21	1481.63	2591.56	4265.14	2908.67	2709.27	1140.76	1447.51	877.336	988.323
200	5203.96	6552.97	5715.71	3152.7	1108.67	1196.78	894.211	1569.62	2628.72	4368.52	2993.73	2778.28	1162.03	1472.52	891.877	1044.53
210	5293.86	6621.85	5800.11	3165.64	1124.66	1213.87	907.919	1656.91	2657	4463.47	3077.65	2838.15	1181.4	1495.11	905.487	1099.17
220	5394.42	6678.81	5875.73	3186.55	1135.89	1227.53	915.999	1725.71	2690.71	4533.02	3162.15	2887.98	1196.8	1518.16	916.78	1140.53
230	5468.26	6755	5956.91	3216.54	1150.44	1243.18	928.723	1803.27	2718.27	4592.15	3238.6	2947.82	1214.38	1537.1	928.159	1182.27
240	5549.21	6814.26	6001.38	3238.26	1163.55	1257.17	939.164	1868.37	2737.93	4689.75	3308.62	2991.53	1229.59	1555.92	936.412	1213.89
250	5642.18	6839.72	6068.71	3256.18	1171.34	1267.28	943.767	1926.98	2757.45	4750.72	3372.29	3038.65	1243.52	1573.12	943.989	1241.66
260	5688.58	6895.77	6143.19	3274.24	1176.83	1274.79	946.061	1986.65	2779.74	4804.6	3435.53	3067.68	1252.73	1587.28	951.803	1268.33
270	5739.96	6925.11	6217.63	3305.03	1183.32	1282.28	950.799	2044.32	2803.26	4852.93	3500.83	3103.18	1262.1	1599.42	957.939	1298.06
280	5792.65	6951.22	6284.3	3325.83	1199.27	1297.63	963.802	2097.17	2825.77	4889.29	3557.09	3139.07	1273.36	1611.52	965.517	1338.34
290	5815.82	6982.19	6346.17	3356.64	1209.92	1308.59	972.6	2150.58	2843.91	4930.45	3603.97	3172.23	1282.25	1621.31	970.736	1370.56
300	5859	6974.37	6403.99	3375.38	1218.61	1317.28	979.867	2198.18	2867.13	4940.19	3655.3	3196.2	1290.83	1631.08	974.241	1396.57
