## Supplementary material for "Cell-to-cell signalling mediated via CO_2_: activity dependent axonal CO_2_ production opens Cx32 in the Schwann cell paranode": Source data for Fig 10 and supplements

### Sheet: Fig10 FS1 
Control	AZ
6.23314	23.2133
3.32	104.324
2.3142	50.3214
15.2314	47.3124
10.3252	77.231
12.3242	20.2342
22.325	35.312
12.324	63.2342
5.6432	49.2342
6.254	35.235
7.2342	34.3552
	44.3242
