## Supplementary material for "Cell-to-cell signalling mediated via CO_2_: activity dependent axonal CO_2_ production opens Cx32 in the Schwann cell paranode": Source data for Fig 12 and supplements

### Sheet: Fig12D
Control	AZ	TC AQP1-1
2.01689	4.22131	0.04012
1.87238	5.05504	0.473621
1.30958	2.83657	0.55355
0.999229	3.64056	0.316156
0.907716	4.40545	0.418417
6.11584	8.35313	-0.0009598
1.86631	3.06255	-0.0020237
0.28608	1.19444	-0.0002364
2.17079	5.37471	0

### Sheet:  Fig12 FS1B
Control	AZ	TC AQP1-1
2.35969	5.15382	0.930556
1.76945	3.90888	0.765331
2.87527	4.30777	0.654638
2.85116	4.50891	0.551693
1.70323	4.03479	0.735787
4.29097	6.00487	-0.528434
1.42847	2.12924	-1.10657
2.37855	5.3379	-0.335583
2.56686	3.48835	-0.343958
1.86886	7.09337	-0.16415
1.87266	3.43314	-0.288106
2.5507	3.59403	-0.343366
1.355	4.35671	-0.225791
2.59386	3.87792	-0.363649
